# SOLAR Mediates Lysosomal Membrane Repair and Redox Defense

**DOI:** 10.64898/2026.07.08.736954

**Authors:** Jinrui Xun, Zhenjie Yi, Haoxiang Yang, Jenny Cheng, William A. Dion, Rae Yang, Xiaojie Yu, Fangling Tian, Bo Lv, Henry F. Liu, Anuj K. Peri, Bokai Zhu, Jay Xiaojun Tan

## Abstract

Lysosomal damage is increasingly recognized as a hallmark of aging. Understanding lysosomal quality control may open new therapeutic strategies to enhance lysosomal resilience. Here, we identify SOLAR (<u>S</u>QSTM1/p62 <u>O</u>ligomer-mediated <u>L</u>ysosomal <u>A</u>ntioxidant Defense And Membrane <u>R</u>epair), a lysosomal quality control pathway that links CASM (conjugation of ATG8 to single membranes) to p62-driven membrane repair and redox signaling. In this pathway, CASM, but not macroautophagy, recruited p62 to damaged lysosomes. Efficient lysosomal recruitment of p62 required its ATG8-binding and self-oligomerizing domains, enabling p62 assemblies to promote membrane repair. p62 mutations associated with neurodegeneration interfered with p62 recruitment and compromised lysosomal repair. Besides membrane repair, the SOLAR pathway also activated the p62-KEAP1-NRF2 redox signaling axis, driving transcriptional upregulation of antioxidative genes and cholesterol biosynthesis. By integrating membrane repair and redox defense, SOLAR establishes a coordinated lysosomal quality control pathway with implications for aging and degenerative disease.
