## Supplementary Table S2 for "SOLAR Mediates Lysosomal Membrane Repair and Redox Defense"

### Sheet: Table S7
Name	Sequence (5'-3')
EGFP_F	TTCGAATTTAAATCGGATCCATGGTGAGCAAGGGCGAG
EGFP_R	ACTTCCACTTCCACTTCCGCCGGACTTGTACAGCTCGTCCATG
pCDH-seq_F	GCTCGTTTAGTGAACCGTCAG
pCDH-seq_R	CCCAACTTCTCGGGGACTGTG
Link1-p62_F	GGCAGCGGCAGCGGCAGCATGGCGTCGCTCACCGTGAAG
PCDH_Fg-p62_F	TTCGAATTTAAATCGGATCCGATTACAAGGATGACGACGATAAGATGGCGTCGCTCACCGTGAAG
p62-PCDH_R	CGCAGATCCTTCGCGGCCGCTCACAACGGCGGGGGATGCTTT
PCDH-p62_F	TTCGAATTTAAATCGGATCCATGGCGTCGCTCACCGTGAAG
p62-Link1_R	GCTGCCGCTGCCGCTGCCCAACGGCGGGGGATGCTTTGAA
LK1-p62-ΔPB1_F	GGCAGCGGCAGCGGCAGCCCACCGTGTGCTCAGGAGGCG
PCDH-Flag-p62-ΔPB1_F	TTCGAATTTAAATCGGATCCATGGATTACAAGGATGACGACGATAAGCCACCGTGTGCTCAGGAGGCG
p62-ΔZZ_R	CTCAGACAGGTGCCCGAAGGGGTTGCGGGGCGCCTCCTGAG
p62-ΔZZ_F	CTCAGGAGGCGCCCCGCAACCCCTTCGGGCACCTGTCTGAG
p62-ΔTB_R	GTGCTGGAACTCTCTGGAGAGACCTCCGATGGACCAGAAGCTGATT
p62-ΔTB_F	AATCAGCTTCTGGTCCATCGGAGGTCTCTCCAGAGAGTTCCAGCAC
p62-ΔLIR_R	GGGTCCACTTCTTTTGAAGACAGATCTCCTCCTGAACAGTTATCCGA
p62-ΔLIR_F	TCGGATAACTGTTCAGGAGGAGATCTGTCTTCAAAAGAAGTGGACCC
PCDH-p62-ΔTB_R	CGCAGATCCTTCGCGGCCGCTTAGGAGGGGTCCAGAGAGCTTGG
p62sg3F	CACCGCCCACGTCCTCCTCGTGCAG
p62sg3R	AAACCTGCACGAGGAGGACGTGGGC
p62-sg3Resist_R	TCCAGCCCTCGGTGGACGTGGGCTCCAGTTTCCT
p62-sg3Resist_F	ACCGAGGGCTGGAGAGGCCCGCCCTGGCCCCA
ATG16L1ΔFBD_R	TCATCCACAATTGCTGCTTCTGCAAGCTCTTTCT
ATG16L1ΔFBD_F	GAAGCAGCAATTGTGGATGAAACTTCTGATCACA
p62-ΔKIR_F	TGGACCCATCTGTCTTCAAAAGAAGAATCCGAAGGGCCAAGCTCTC
p62-ΔKIR_R	GAGAGCTTGGCCCTTCGGATTCTTCTTTTGAAGACAGATGGGTCCA
NRF2-pCDH_R	CGCAGATCCTTCGCGGCCGCCTAGTTTTTCTTAACATCTGGCTTCTTAC
LK1-KEAP1_F	GGCAGCGGCAGCGGCAGCATGCAGCCAGATCCCAGGCCTAGC
KEAP1-PCDH_R	CGCAGATCCTTCGCGGCCGCTCAGTTATCTAGACAGGTACAGTTC
LK1-ATG5_F	GGCAGCGGCAGCGGCAGCATGACAGATGACAAAGATGTGCTTC
ATG5-sg2R_R	GCAAGTAGGTCGAAGAGTAAGCCGATTGGATAATGCCATTTCAGTGGTGTG
ATG5-sg2R_F	TTACTCTTCGACCTACTTGCATCAAGTTCAGCTCTTC
ATG5-sg1R_R	GCAATGTAGAAGGTCTTTTTCTGGAAAACTCTTAAAA
ATG5-sg1R_F	AAAAAGACCTTCTACATTGCCCGTCGAAAGATGCAATTGAAGCTCATTTTATGTCAT
ATG5-K130R_F	TGCGTGAAGCTGATGCTTTAAAACATAAAAGT
ATG5-K130R_R	TAAAGCATCAGCTTCACGCATACATGACATAAAATGAGCTTCAA
NFE2L2_sg1F	CACCGCATACCGTCTAAATCAACAG
NFE2L2_sg1R	AAACGCTCATGCAACCTTGAGTGAC
NFE2L2_sg2F	CACCGAGTTACCTGTAACTCAGGAA
NFE2L2_sg2R	AAACAAGCTCCGGAATATTTACACC
p62-D336N_F	TCGGATAACTGTTCAGGAGGAGATAACGACTGGAC
p62-D336N_R	TTTTGAAGACAGATGGGTCCAGTCGTTATCTCCTC
p62-L341V_F	GAGGAGATGATGACTGGACCCATGTATCTTCAAAA
p62-L341V_R	GACGGGTCCACTTCTTTTGAAGATACATGGGTCC
GAPDH_qRT-PCR_F	ACAACTTTGGTATCGTGGAAGG
GAPDH_qRT-PCR_R	GCCATCACGCCACAGTTTC
SOD2_qRT-PCR_F	GCACATTAACGCGCAGATCA
SOD2_qRT-PCR_R	AGCCTCCAGCAACTCTCCTT
