## Supplementary Table S4 for "SOLAR Mediates Lysosomal Membrane Repair and Redox Defense"

### Sheet: Sheet1
WT up only	NRF2 KO up only	Shared up
HTR3A	PRSS22	MARCHF4
DEPP1	S100A9	CCL20
LOC101928994	CCL7	IGFN1
TRIM54	RAC2	KRT16
GCNT3	LCP1	HKDC1
KRT14	RGS4	CEMIP
AMPD3	PDCD1LG2	CREB5
ARNT2	FAM172BP	KRT17
NAPRT	CDCP1	TGM2
LINC00673	SLAMF7	EGR1
RAET1L	RCSD1	IL7R
NMRAL2P	LINC01554	GOLGA7B
DAW1	ACTG2	TRAF1
LOC101928841	LOC389602	GBP3
RELB	PI3	CDH5
NDE1	SPOCD1	CFB
ASGR1	COL5A3	HTR7
C1QTNF1	ARC	CRISPLD2
FBXW4P1	PRG4	IL11
TFPI	EGR2	TAFA3
PTPRK	PRDM1	HRH1
GFPT2	MUC13	CORO2B
SLC30A3	MIR6753	CARD6
THBD	FFAR4	BZW1-AS1
SMOX	PPP1R15A	TNFRSF9
PEAR1	CAPN12	CEACAM1
LINC01619	MIR637	FOSL1
HTR1D	APOL1	FAM83A
CRYBG2	SERPINE1	IFIT2
FGFBP1	CDH3	IRAK2
ANGPTL4	SELPLG	HSPA1B
BICDL1	B4GALNT1	SAT1
UGDH	PRKCH	JUN
PDK4	SH2D5	ITGA2
PLAT	CCN1	GDF15
UNC13A	MGAT4FP	ICAM1
HMGCR	LIF	SERPINE2
TUBB2A	LINC02246	GJB3
IL18	SEC14L1P1	NCF2
NNMT	CCN2	IL4R
ETV5	MUC3A	SPRY4
CEBPD	GEM	ARSI
RUSC1-AS1	ADAP1	IFI16
UBASH3B	CTSS	SOD2
ZNF567	TMEM156	HSPA6
IRF1	CD274	MSMO1
SH3RF3-AS1	IL32	TRABD2B
HSD17B7P2	PHLDB2	TBC1D2
RAB27B	CMYA5	RAPGEF3
MICAL2	P4HA3	BMP6
TLE1	FZD8	LYPD3
SQLE	KLF6	IFI44
SH3RF3	MYEOV	ISG20
NAMPT	TMEM25	DUSP5
MICA	LOC729603	IFIT3
IDI1	LOC100506142	GPRC5A
WARS1	LOC729867	KLHDC7B
SERTAD1	ADRB2	PLAUR
LINC00707	ELK3	FST
KIF3C	TBX19	DRAM1
MVD	PPP1R18	HSPA1A
OSBP2	ERRFI1	SOCS3
STAMBPL1	MAST4	LOC105373311
ELL2	LOC100507472	SERPINB8
CD55	DLG5	TNFRSF10D
NFKB2	STEAP4	OASL
STAT5A	LMO2	HMGCS1
S100A3	TNFAIP3	MAFF
HES1	NGEF	OLR1
SLC6A17	FOSB	IL1R1
NSDHL	PLEKHG6	INSIG1
EFNB1	TMEM217	NT5E
CLIP2	MYADM	KCNE5
BCL3	SH3TC2	SEMA4B
ATF3	ENTPD7	IL18R1
RNF149	FOS	SDC4
ZDHHC18	B3GNT3	DUSP4
SPHK1	ENC1	JUNB
TMEM97	RGS2	WFDC21P
B4GALT1	SLC16A2	PHLDA1
S100A11	SLC2A3	WNT11
MED30	YOD1	CASP4
ACSS2	ZNF8-ERVK3-1	HAPLN3
PITPNC1	CFAP58	MDFI
CSRP1	TGFBI	HAS3
LY6K	PLEKHG2	TNFRSF12A
TNIP1	ADM2	TNC
SNAI1	DUSP6	PLPP3
ELOVL7	KLF7	PGBD5
EFNA1	EPGN	MT2A
DNTTIP2	PRRG4	OSMR
CCDC68	TIPARP	NOTCH3
GABARAPL1	TOR4A	DDX58
LRRC8E	JMJD1C	TM4SF1
	NPTN-IT1	ITPRIP
	LRIG1	GRAMD1B
	DNAJB1	TNS4
	EPHB2	LDLR
	FAS	PLIN2
	KLF5	TM4SF19-AS1
	TNFRSF10A	ZSWIM4
	DCUN1D3	SFN
	ACVRL1	BHLHE40
	KDM7A	ITGB8
	PLCXD2	TUBB3
	CCDC107	HEG1
	PCDH1	PHLDA2
	PRRG1	CCL2
	F2R	GPR3
	WTIP	B3GNT5
	SRF	CD68
	KIAA0355	PLEK2
	EMP1	C3orf52
	S100A14	CLMP
	MBOAT1	RGL1
	PLEKHF1	GPAT3
	DCBLD1	PEA15
	ABL2	GLIPR1
	GRB7	ABHD17C
	ACVR1	CDKN1A
	BEST1	PROSER2
	PVR	S100A2
	LRP12	STRIP2
	SLC16A6	MANSC1
	BCL10	ZFP36
	SH2B3	SLC12A8
	MICAL1	RHOF
	CSRNP1	RUNX1
	AMIGO2	SINHCAF
	RFFL	PGM2L1
	SECTM1	SLCO4A1
	SHB	UBC
	PLSCR1	JCAD
	PHC2	MICB
	CCNE1	OTUD1
	SPRED2	LOC100288175
	MXD1	LDLRAD3
	LNCOC1	S100A16
	STX1A	ETS1
	TGOLN2	GINS3
	SLC16A9	CMIP
	CEMIP2	CD44
	NHSL1	GLS
	F3	FBLIM1
	ZBTB38	KCNK1
	PDLIM7	SPOCK1
	HBEGF	NIPAL1
	TRIM21	BIRC2
	LHFPL2	ITGA5
	KIRREL1	EPHA2
	MPZL3	LUCAT1
	MTMR11	TMBIM1
	PPP1R3B	PMAIP1
	GPRIN1	RHEBL1
	GJC1	RELT
	STX3	MAP2K3
	NFKBIZ	TNFRSF21
	PLEKHO2	LETM2
	CASZ1	MFSD2A
	CHIC2	UPP1
	ABTB1	TPM4
	RASA2	IL6R
	SHISAL1	MGLL
	SLC22A23	CHST11
	RIPK2	TMEM51
	CSGALNACT2	DAPK3
	F2RL1	BIRC3
	FLCN	NPC1
	C22orf23	ADGRE2
	TNFRSF1A	DLGAP4
	SPTBN5	SLCO4A1-AS1
	BCAR3	FAM167B
	BTN2A1	EXT1
	BAG3	BTG3
	ARSJ	ARID3B
	ST3GAL1	ARID5A
	MTAP	CLDN12
	MT1X	ARHGEF18
	ARNTL2	INHBB
	FCHSD1	ECM1
	ADAM17	IER2
	FOSL2	KCTD5
	RPIA	ARID3A
		FRMD8
		SNORA71C
		NR4A1
		APOL6
		PANX1
		KIF21B
		HELZ2
		CSKMT
		RTN4R
		PDP1
		NUP50
		DUSP10
		DUSP1
		DLL4
		LPAR5
		FRMD6
		TPBG
		TMEM158
		MCL1
		ADAMTS4
		NFKB1
		SMAGP
		CACNG8
		ARL4C
		UAP1
