## Supplementary Table S1 for "SOLAR Mediates Lysosomal Membrane Repair and Redox Defense"

### Sheet: Sheet1
Gene	Gene1	num_publications	num_evidence_rows	pubmed_ids
ARF4	MAP1LC3B	2	2	pubmed:29149599;pubmed:33545068
CUL3	GABARAPL1	2	2	pubmed:20562859;pubmed:25684205
CUL3	GABARAPL2	2	2	pubmed:20562859;pubmed:25684205
DVL2	GABARAPL1	1	2	pubmed:21691068
DVL2	MAP1LC3A	1	2	pubmed:20639871
FYCO1	MAP1LC3A	4	4	pubmed:20562859;pubmed:22963397;pubmed:23043107;pubmed:24067654
FYCO1	MAP1LC3B	4	4	pubmed:20562859;pubmed:23043107;pubmed:31006538;pubmed:35271311
FYCO1	MAP1LC3C	1	2	pubmed:31857374
GABARAP	SQSTM1	15	16	pubmed:19250911;pubmed:20562859;pubmed:23878278;pubmed:24582747;pubmed:25126726;pubmed:26413874;pubmed:29149599;pubmed:29426817;pubmed:31006538;pubmed:31625269;pubmed:32296183;pubmed:33545068;pubmed:34037656;pubmed:34929165;pubmed:37219487
GABARAP	TFRC	1	3	pubmed:11997026
GABARAPL1	HSP90AB1	2	2	pubmed:22120110;pubmed:29149599
GABARAPL1	SQSTM1	10	11	pubmed:16189514;pubmed:19250911;pubmed:20562859;pubmed:21617041;pubmed:21691068;pubmed:25416956;pubmed:31006538;pubmed:32296183;pubmed:34929165;pubmed:37219487
GABARAPL1	TBC1D17	1	2	pubmed:22354992
GABARAPL1	TBC1D2B	2	3	pubmed:20562859;pubmed:22354992
GABARAPL2	HSP90AB1	2	2	pubmed:22120110;pubmed:29149599
GABARAPL2	SQSTM1	16	19	pubmed:16189514;pubmed:19250911;pubmed:20562859;pubmed:21460636;pubmed:21516116;pubmed:21900206;pubmed:24582747;pubmed:25416956;pubmed:29149599;pubmed:29426817;pubmed:31006538;pubmed:32296183;pubmed:32296703;pubmed:33545068;pubmed:34929165;pubmed:37219487
HSP90AB1	MAP1LC3B	2	2	pubmed:29149599;pubmed:33545068
LUC7L2	MAP1LC3B	2	2	pubmed:16169070;pubmed:21900206
MAP1LC3A	SQSTM1	53	61	pubmed:16286508;pubmed:17580304;pubmed:18653543;pubmed:19021777;pubmed:19250911;pubmed:20061800;pubmed:20204693;pubmed:20562859;pubmed:21045561;pubmed:21460636;pubmed:21628531;pubmed:22658522;pubmed:22714671;pubmed:22963397;pubmed:23239879;pubmed:23459205;pubmed:23640897;pubmed:23989536;pubmed:24067654;pubmed:24100292;pubmed:24619419;pubmed:24998849;pubmed:25450619;pubmed:25686248;pubmed:25921531…
MAP1LC3A	TBC1D17	1	2	pubmed:22354992
MAP1LC3A	TBC1D2B	1	2	pubmed:22354992
MAP1LC3B	SQSTM1	36	49	pubmed:16169070;pubmed:19250911;pubmed:20010802;pubmed:20562859;pubmed:21900206;pubmed:22434781;pubmed:23333919;pubmed:23878278;pubmed:24023838;pubmed:24582747;pubmed:25007327;pubmed:26413874;pubmed:26524528;pubmed:27158844;pubmed:27554286;pubmed:27791183;pubmed:28085563;pubmed:28855742;pubmed:29149599;pubmed:29416008;pubmed:29426817;pubmed:30633346;pubmed:30853400;pubmed:31006538;pubmed:31286822…
MAP1LC3C	SQSTM1	7	7	pubmed:19250911;pubmed:29149599;pubmed:29426817;pubmed:31006538;pubmed:31286822;pubmed:34929165;pubmed:37219487
